# Unravelling microalgal-bacterial interactions in aquatic ecosystems through 16S rRNA gene-based co-occurrence networks

**DOI:** 10.1101/2022.01.05.475147

**Authors:** B.L.D. Uthpala Pushpakumara, Kshitij Tandon, Anusuya Willis, Heroen Verbruggen

## Abstract

Interactions between microalgae and bacteria can directly influence the global biogeochemical cycles but the majority of such interactions remain unknown. 16S rRNA gene-based co-occurrence networks have potential to help identify microalgal-bacterial interactions. Here, we used data from 10 Earth microbiome projects to identify potential microalgal-bacterial associations in aquatic ecosystems. A high degree of clustering was observed in microalgal-bacterial modules, indicating densely connected neighbourhoods. *Proteobacteria* and *Bacteroidetes* predominantly co-occurred with microalgae and represented hubs of most modules. Our results also indicated that species-specificity may be a global characteristic of microalgal associated microbiomes. Several previously known associations were recovered from our network modules, validating that biologically meaningful results can be inferred using this approach. A range of previously unknown associations were recognised such as co-occurrences of *Bacillariophyta* with uncultured *Planctomycetes OM190* and *Deltaproteobacteria* order *NB1-j. Planctomycetes* and *Verrucomicrobia* were identified as key associates of microalgae due to their frequent co-occurrences with several microalgal taxa. Despite no clear taxonomic pattern, bacterial associates appeared functionally similar across different environments. To summarise, we demonstrated the potential of 16S rRNA gene-based co-occurrence networks as a hypothesis-generating framework to guide more focused research on microalgal-bacterial associations.
