## Supplementary material for "Unravelling microalgal-bacterial interactions in aquatic ecosystems through 16S rRNA gene-based co-occurrence networks": Table S1

### Sheet: Sheet1
Qiita_study_id	title	num_samples	doi	EBI_accession/ENA secondary accession	ENA project	Sample_origin	sample_type
638	Protist diversity in a permanently ice-covered Antarctic lake during the polar night transition	89	10.1038/ismej.2011.23	ERP020508	PRJEB18567	Planktonic	freshwater
723	Catlin Arctic Survey 2010 L3	98 samples in ENA	10.3389/fmicb.2014.00490	ERP020022	PRJEB18098	Planktonic	sea water
807	Human and environmental impacts on river sediment microbial communities	44	10.1371/journal.pone.0097435	ERP016468	PRJEB14797	Benthic	freshwater sediment
809	Prokaryote populations of extant microbialites along a depth gradient in Pavilion Lake, British Columbia, Canada	21	10.1111/gbi.12082	ERP020021	PRJEB18097	Benthic	microbialite
905	Anaerobic ammonium-oxidizing bacteria in marine environments: widespread occurrence but low diversity	60	10.1111/j.1462-2920.2007.01266.x*	ERP021691	PRJEB19638	Benthic	marine sediment
1041	Great Lake microbiome	49	Missing: Not provided	ERP016492	PRJEB14819	Planktonic	freshwater
1240	Defining seasonal marine microbial community dynamics	146 samples in ENA	10.1038/ismej.2011.107	ERP016541	PRJEB14864	Planktonic	sea water
1242	A decade of seasonal dynamics and co-occurrences within freshwater bacterioplankton communities from eutrophic Lake Mendota, WI, USA	96	10.1038/ismej.2012.118	ERP016591	PRJEB14911	Planktonic	freshwater
1288	Bacterial community spatial and temporal variation in a north temperate bog lake	1505 samples in ENA	Missing: Not provided	ERP016854	PRJEB15148	Planktonic	freshwater
2080	Discerning marine archaeal mixotrophy and heterotrophy in the deep North Atlantic	55	Missing: Not provided	ERP016287	PRJEB14633	Planktonic	sea water
	Freshwater
	Marine
