## Supplementary material for "Unravelling microalgal-bacterial interactions in aquatic ecosystems through 16S rRNA gene-based co-occurrence networks": Table S2

### Sheet: correlations
	A1	A2	A7	A15	A17	A19	A23	A24	A25	A26	A28	A29	A31	A32	A33	A34	A37	A38	A40	A41	A9	A8	A18	A20	A39	A6	A35	A36	A12	A3	A4	A5	A10	A11	A13	A14	A16	A21	A27	A30
B23	0	0	0	0	0	0	0	0	0	0	0	0	0	0	0	0	0	0	0	0	0	0	0	0	0	0	0	0	0	0	0	0.6037	0	0	0	0	0	0	0	0
B44	0	0	0	0	0	0	0	0	0	0	0	0	0	0.602	0	0	0	0	0	0.6011	0	0	0	0.6208	0	0	0.7173	0	0.6657	0	0	0	0	0	0.7074	0	0	0.6033	0	0
B63	0	0	0	0	0	0	0	0	0	0	0	0	0	0	0	0	0	0	0	0	0	0	0.728	0	0.7558	0	0	0	0.6782	0	0	0	0	0	0.6001	0.6526	0	0.7652	0	0.7187
B6	0.6372	0.6094	0	0	0	0	0	0	0	0	0	0	0	0	0	0	0	0	0	0	0	0	0	0	0	0	0	0	0	0	0	0	0	0	0	0	0	0	0	0
B54	0	0	0	0.7901	0.6144	0.6346	0	0.7757	0.6515	0.7057	0.6612	0.6858	0.6313	0.7289	0.8069	0.7196	0	0	0	0.8129	0	0	0	0.6584	0	0	0.7754	0	0.7043	0	0	0	0	0	0.743	0	0	0.6258	0	0
B55	0	0	0	0.7278	0.6508	0.6608	0	0.7145	0.6166	0.6359	0.6765	0.6719	0.663	0.7325	0.727	0.7193	0.6271	0	0.6239	0.7014	0	0	0	0	0	0	0.6014	0	0	0	0	0	0	0	0	0	0	0	0.6385	0
B56	0	0	0	0	0	0	0	0	0	0	0	0	0	0	0	0	0	0	0	0	0	0	0.7525	0.7061	0.8611	0	0.7983	0.7233	0.8465	0	0	0	0	0	0.7683	0.7247	0	0.8578	0	0.7528
B12	0	0	0	0	0	0	0	0	0	0	0	0	0	0	0	0	0	0	0	0	0	0	0	0	0	0	0	0	0	0	0	0.6014	0	0	0	0	0	0	0	0
B13	0	0	0	0	0	0	0	0	0	0	0	0	0	0	0	0	0	0	0	0	0	0	0	0	0	0	0	0	0	0	0	0.6041	0	0	0	0	0	0	0	0
B34	0	0	0	0	0	0	0	0	0	0	0	0	0	0	0	0	0	0	0	0	0	0	0	0	0	0	0	0	0	0.6995	0	0	0	0	0	0	0	0	0	0
B8	0	0	0	0	0	0	0	0	0	0	0	0	0	0	0	0	0	0	0	0	0	0	0	0	0	0	0	0	0	0.6405	0	0.6785	0	0	0	0	0	0	0	0
B71	0	0	0	0	0	0	0	0	0	0	0	0	0	0	0	0	0	0	0	0	0	0	0	0	0.6378	0	0	0	0.6253	0	0	0	0	0	0	0	0	0.6578	0	0
B64	0	0	0	0	0	0	0	0	0	0	0	0	0	0	0	0	0	0	0	0	0	0	0.819	0.6012	0.8232	0	0.6064	0.6233	0.7356	0	0	0	0	0	0.6328	0.7039	0	0.8036	0	0.7675
B25	0	0	0	0	0	0	0	0	0	0	0	0	0	0	0	0	0	0	0	0	0	0	0	0	0	0	0	0	0	0	0	0.6156	0	0	0	0	0	0	0	0
B1	0.6152	0.6292	0	0	0	0	0	0	0	0	0	0	0	0	0	0	0	0	0	0	0	0	0	0	0	0	0	0	0	0	0	0	0	0	0	0	0	0	0	0
B72	0	0	0	0.814	0.6598	0.6757	0.6014	0.7728	0.6055	0.7297	0.6883	0.7196	0.6712	0.7563	0.8003	0.7596	0.608	0	0.6225	0.7944	0	0	0	0	0	0	0.645	0	0	0	0	0	0	0	0	0	0	0	0.6032	0
B26	0	0	0	0	0	0	0	0	0	0	0	0	0	0	0	0	0	0	0	0	0	0	0	0	0	0	0	0	0	0.6645	0	0.6507	0	0	0	0	0	0	0	0
B73	0	0	0	0	0	0	0	0	0	0	0	0	0	0	0	0	0	0	0	0.6256	0	0	0.6079	0.7093	0.8042	0	0.8185	0.6647	0.8485	0	0	0	0	0	0.8056	0	0	0.8428	0	0.6032
B46	0	0	0	0	0	0	0	0	0	0	0	0	0	0	0	0	0	0	0	0	0	0	0	0	0	0	0	0	0	0	0	0	0	0	0	0	0	0	0	0.6684
B45	0	0	0	0	0	0	0	0	0	0	0	0	0	0	0	0	0	0	0	0	0	0	0.6585	0.7621	0.7623	0	0.7825	0.7902	0.8286	0	0	0	0	0	0.8387	0.6711	0	0.7938	0	0.6898
B43	0	0	0	0.6873	0	0	0	0.6387	0.6119	0.6388	0.648	0.6034	0.6226	0.6544	0.6752	0.6581	0	0	0	0.716	0	0	0	0	0	0	0.6088	0	0	0	0	0	0	0	0	0	0	0	0	0
B47	0	0	0	0.6885	0	0	0	0.7161	0	0.6158	0.622	0.637	0	0.6735	0.696	0.6628	0	0	0	0.6796	0	0	0	0	0	0	0	0	0	0	0	0	0	0	0	0	0	0	0	0
B35	0	0	0	0	0	0	0	0	0	0	0	0	0	0	0	0	0	0	0	0	0	0	0	0	0	0	0	0	0	0.6063	0	0	0	0	0	0	0	0	0	0
B48	0	0	0	0	0	0	0	0	0	0	0	0	0	0	0	0	0	0	0	0	0	0	0	0	0	0	0	0	0	0	0	0	0	0	0	0	0	0	0	0.6461
B49	0	0	0	0	0	0	0	0	0	0	0	0	0	0	0	0	0	0	0	0	0	0	0.6348	0	0.6812	0	0.6324	0	0.7113	0	0	0	0	0	0.6541	0	0	0.651	0	0.6105
B50	0	0	0	0	0	0	0	0	0	0	0	0	0	0	0	0	0	0	0	0	0	0	0.7218	0	0.7358	0	0	0	0.656	0	0	0	0	0	0	0.6125	0	0.7407	0	0.6934
B38	0	0	0	0	0	0	0	0	0	0	0	0	0	0	0	0	0	0	0	0	0	0.6206	0	0	0	0	0	0	0	0	0	0	0	0	0	0	0	0	0	0
B39	0	0	0	0	0	0	0	0	0	0	0	0	0	0	0	0	0	0	0	0	0.6165	0	0	0	0	0	0	0	0	0	0	0	0	0	0	0	0	0	0	0
B32	0	0	0	0	0	0	0	0	0	0	0	0	0	0	0	0	0	0	0	0	0	0	0	0	0	0	0	0	0	0.6018	0	0	0	0	0	0	0	0	0	0
B33	0	0	0	0	0	0	0	0	0	0	0	0	0	0	0	0	0	0	0	0	0	0	0	0	0	0	0	0	0	0.7605	0	0	0	0	0	0	0	0	0	0
B51	0	0	0	0	0	0	0	0	0	0	0	0	0	0	0	0	0	0	0	0	0	0	0.8024	0.6022	0.8097	0	0.6069	0.6372	0.7722	0	0	0	0	0	0.706	0.6927	0	0.7838	0	0.7544
B52	0	0	0	0	0	0	0	0	0	0	0	0	0	0	0	0	0	0	0	0	0	0	0.7506	0.616	0.8268	0	0.6691	0.6577	0.7995	0	0	0	0	0	0.6916	0.6709	0	0.8439	0	0.7316
B41	0	0	0	0	0	0	0	0	0	0	0	0	0	0	0	0	0	0	0	0	0	0	0	0	0	0	0	0	0	0	0	0	0	0.6244	0	0	0	0	0	0
B27	0	0	0	0	0	0	0	0	0	0	0	0	0	0	0	0	0	0	0	0	0	0	0	0	0	0	0	0	0	0.7717	0.6847	0.6416	0	0	0	0	0	0	0	0
B2	0.6262	0.6155	0	0	0	0	0	0	0	0	0	0	0	0	0	0	0	0	0	0	0	0	0	0	0	0	0	0	0	0	0	0	0	0	0	0	0	0	0	0
B3	0.6097	0	0	0	0	0	0	0	0	0	0	0	0	0	0	0	0	0	0	0	0	0	0	0	0	0	0	0	0	0	0	0	0	0	0	0	0	0	0	0
B53	0	0	0	0	0	0	0	0	0	0.601	0	0	0	0	0	0	0	0	0	0	0	0	0	0	0	0	0	0	0	0	0	0	0	0	0	0	0	0	0	0
B65	0	0	0	0.6079	0	0	0	0.6157	0	0	0	0	0	0.6279	0.6139	0	0	0	0	0.6191	0	0	0	0	0	0	0.6469	0	0	0	0	0	0	0	0.6372	0	0	0	0	0
B37	0	0	0.6107	0	0	0	0	0	0	0	0	0	0	0	0	0	0	0	0	0	0	0	0	0	0	0	0	0	0	0	0	0	0	0	0	0	0	0	0	0
B66	0	0	0	0.6905	0	0	0	0.6398	0	0	0	0	0	0.6273	0.6638	0.6274	0	0	0	0.665	0	0	0	0	0	0	0	0	0	0	0	0	0	0	0	0	0	0	0	0
B67	0	0	0	0.7123	0	0	0	0.7164	0.6154	0.6648	0	0.6087	0	0.6589	0.7395	0.6544	0	0	0	0.7606	0	0	0	0.7549	0.7771	0	0.8809	0.7163	0.8676	0	0	0	0	0	0.8726	0.6032	0	0.8116	0	0
B68	0	0	0	0	0	0	0	0	0	0	0	0	0	0	0	0	0	0	0	0	0	0	0.6583	0.7035	0.8233	0	0.825	0.7082	0.8761	0	0	0	0	0	0.8256	0.6785	0	0.837	0	0.6547
B69	0	0	0	0.7322	0.6392	0.6484	0	0.6814	0	0.6019	0.6929	0.6401	0.6061	0.7155	0.6929	0.6852	0	0	0	0.6769	0	0	0	0	0	0	0	0	0	0	0	0	0	0	0	0	0	0	0.6405	0
B74	0	0	0	0	0	0	0	0	0	0	0	0	0	0	0	0	0	0	0	0	0	0	0.6507	0	0.6486	0	0	0	0	0	0	0	0	0	0	0	0	0.6578	0	0.6232
B31	0	0	0	0	0	0	0	0	0	0	0	0	0	0	0	0	0	0	0	0	0	0	0	0	0	0	0	0	0	0.6969	0.6612	0	0	0	0	0	0	0	0	0
B75	0	0	0	0	0	0	0	0	0	0	0	0	0	0	0	0	0	0	0	0	0	0	0.7179	0	0.7273	0	0	0	0.651	0	0	0	0	0	0	0.6273	0	0.6894	0	0.6802
B76	0	0	0	0.7351	0.7301	0.7261	0.6578	0.7362	0	0.7622	0.6368	0.7692	0.7621	0.7283	0.7494	0.701	0	0.6315	0.684	0.7191	0	0	0	0	0	0	0	0	0	0	0	0	0	0	0	0	0.6384	0	0	0
B70	0	0	0	0	0	0	0	0	0	0	0	0	0	0	0	0	0	0	0	0	0	0	0.6202	0	0	0	0	0	0	0	0	0	0	0	0	0	0	0	0	0
B57	0	0	0	0.7068	0	0	0	0.648	0	0	0.641	0	0	0.6627	0.6833	0.6541	0	0	0	0.7355	0	0	0	0	0	0	0.6413	0	0	0	0	0	0	0	0.605	0	0	0	0	0
B58	0	0	0	0	0	0	0	0	0	0	0	0	0	0	0	0	0	0	0	0	0	0	0.78	0	0.7396	0	0	0	0.6608	0	0	0	0	0	0	0.63	0	0.7145	0	0.7528
B59	0	0	0	0.6021	0	0	0	0	0	0	0	0	0	0	0	0	0	0	0	0	0	0	0	0	0	0	0	0	0	0	0	0	0	0	0	0	0	0	0	0
B60	0	0	0	0.7837	0.6789	0.699	0	0.7603	0	0.655	0.7075	0.7216	0.6824	0.7607	0.8068	0.7232	0.641	0	0.6331	0.7497	0	0	0	0	0	0	0.6158	0	0	0	0	0	0	0	0	0	0	0	0.6174	0
B61	0	0	0	0.7351	0	0.6062	0	0.7359	0	0.6634	0.6431	0.6575	0	0.7031	0.7543	0.6948	0	0	0	0.7595	0	0	0	0	0	0	0.6922	0	0	0	0	0	0	0	0.6479	0	0	0	0	0
B14	0	0	0	0	0	0	0	0	0	0	0	0	0	0	0	0	0	0	0	0	0	0	0	0	0	0	0	0	0	0.6202	0	0.6718	0	0	0	0	0	0	0	0
B15	0	0	0	0	0	0	0	0	0	0	0	0	0	0	0	0	0	0	0	0	0	0	0	0	0	0	0	0	0	0	0	0.6389	0	0	0	0	0	0	0	0
B16	0	0	0	0	0	0	0	0	0	0	0	0	0	0	0	0	0	0	0	0	0	0	0	0	0	0	0	0	0	0.739	0.6182	0.7027	0	0	0	0	0	0	0	0
B62	0	0	0	0	0.6287	0.6257	0	0	0	0	0	0.6221	0	0	0	0	0	0	0	0	0	0	0	0	0	0	0	0	0	0	0	0	0	0	0	0	0	0	0	0
B4	0.6778	0.6811	0	0	0	0	0	0	0	0	0	0	0	0	0	0	0	0	0	0	0	0	0	0	0	0	0	0	0	0	0	0	0	0	0	0	0	0	0	0
B17	0	0	0	0	0	0	0	0	0	0	0	0	0	0	0	0	0	0	0	0	0	0	0	0	0	0	0	0	0	0.6835	0	0.7046	0	0	0	0	0	0	0	0
B5	0.606	0.6071	0	0	0	0	0	0	0	0	0	0	0	0	0	0	0	0	0	0	0	0	0	0	0	0	0	0	0	0	0	0	0	0	0	0	0	0	0	0
B18	0	0	0	0	0	0	0	0	0	0	0	0	0	0	0	0	0	0	0	0	0	0	0	0	0	0.6189	0	0	0	0	0	0.7149	0	0	0	0	0	0	0	0
B19	0	0	0	0	0	0	0	0	0	0	0	0	0	0	0	0	0	0	0	0	0	0	0	0	0	0	0	0	0	0	0	0.6272	0	0	0	0	0	0	0	0
B21	0	0	0	0	0	0	0	0	0	0	0	0	0	0	0	0	0	0	0	0	0	0	0	0	0	0	0	0	0	0	0	0.6881	0	0	0	0	0	0	0	0
B20	0	0	0	0	0	0	0	0	0	0	0	0	0	0	0	0	0	0	0	0	0	0	0	0	0	0	0	0	0	0.6913	0	0.7183	0	0	0	0	0	0	0	0
B9	0	0	0	0	0	0	0	0	0	0	0	0	0	0	0	0	0	0	0	0	0	0	0	0	0	0	0	0	0	0	0	0.6685	0	0	0	0	0	0	0	0
B24	0	0	0	0	0	0	0	0	0	0	0	0	0	0	0	0	0	0	0	0	0	0	0	0	0	0	0	0	0	0	0	0.6839	0	0	0	0	0	0	0	0
B29	0	0	0	0	0	0	0	0	0	0	0	0	0	0	0	0	0	0	0	0	0	0	0	0	0	0.6926	0	0	0	0.637	0	0.6464	0	0	0	0	0	0	0	0
B30	0	0	0	0	0	0	0	0	0	0	0	0	0	0	0	0	0	0	0	0	0	0	0	0	0	0	0	0	0	0	0	0.6612	0	0	0	0	0	0	0	0
B28	0	0	0	0	0	0	0	0	0	0	0	0	0	0	0	0	0	0	0	0	0	0	0	0	0	0.6565	0	0	0	0.7267	0	0.7137	0	0	0	0	0	0	0	0
B10	0	0	0	0	0	0	0	0	0	0	0	0	0	0	0	0	0	0	0	0	0	0	0	0	0	0	0	0	0	0	0	0.6651	0	0	0	0	0	0	0	0
B11	0	0	0	0	0	0	0	0	0	0	0	0	0	0	0	0	0	0	0	0	0	0	0	0	0	0	0	0	0	0.7166	0	0.768	0	0	0	0	0	0	0	0
B22	0	0	0	0	0	0	0	0	0	0	0	0	0	0	0	0	0	0	0	0	0	0	0	0	0	0	0	0	0	0	0	0.6159	0	0	0	0	0	0	0	0
B36	0	0	0	0	0	0	0	0	0	0	0	0	0	0	0	0	0	0	0	0	0	0	0	0	0	0	0	0	0	0.6793	0	0	0	0	0	0	0	0	0	0
B7	0.6677	0.6501	0	0	0	0	0	0	0	0	0	0	0	0	0	0	0	0	0	0	0	0	0	0	0	0	0	0	0	0	0	0	0	0	0	0	0	0	0	0
B40	0	0	0	0	0	0	0	0	0	0	0	0	0	0	0	0	0	0	0	0	0	0	0	0	0	0	0	0	0	0	0	0	0.6388	0	0	0	0	0	0	0
B77	0	0	0	0	0	0	0	0	0	0	0	0	0	0	0	0	0	0	0	0	0	0	0.682	0	0.7013	0	0	0	0	0	0	0	0	0	0	0	0	0.7131	0	0.6392

### Sheet: annotations-microalgae
id	taxonomic identification in the heatmap	PROJECT_acession	Full taxonomic identification (PhytoRef)
A1	c_Bacillariophyta	ERP021691	Kingdom.Eukaryota;Supergroup.Stramenopiles;Phylum.Ochrophyta;Class.Bacillariophyta
A2	c_Bacillariophyta	ERP021691	Kingdom.Eukaryota;Supergroup.Stramenopiles;Phylum.Ochrophyta;Class.Bacillariophyta
A7	c_Bacillariophyta	ERP016541	Kingdom.Eukaryota;Supergroup.Stramenopiles;Phylum.Ochrophyta;Class.Bacillariophyta;Subclass.Bacillariophyta_X
A15	c_Bacillariophyta	ERP020022	Kingdom.Eukaryota;Supergroup.Stramenopiles;Phylum.Ochrophyta;Class.Bacillariophyta;Subclass.Bacillariophyta_X
A17	c_Bacillariophyta	ERP020022	Kingdom.Eukaryota;Supergroup.Stramenopiles;Phylum.Ochrophyta;Class.Bacillariophyta
A19	c_Bacillariophyta	ERP020022	Kingdom.Eukaryota;Supergroup.Stramenopiles;Phylum.Ochrophyta;Class.Bacillariophyta;Subclass.Bacillariophyta_X
A23	c_Bacillariophyta	ERP020022	Kingdom.Eukaryota;Supergroup.Stramenopiles;Phylum.Ochrophyta;Class.Bacillariophyta;Subclass.Bacillariophyceae
A24	c_Bacillariophyta	ERP020022	Kingdom.Eukaryota;Supergroup.Stramenopiles;Phylum.Ochrophyta;Class.Bacillariophyta;Subclass.Bacillariophyta_X;Order.Chaetocerotales;Suborder.Chaetocerotales_X;Family.Chaetocerotaceae;Genus.Chaetoceros;Species.Chaetoceros
A25	c_Bacillariophyta	ERP020022	Kingdom.Eukaryota;Supergroup.Stramenopiles;Phylum.Ochrophyta;Class.Bacillariophyta;Subclass.Bacillariophyta_X;Order.Chaetocerotales;Suborder.Chaetocerotales_X;Family.Chaetocerotaceae;Genus.Chaetoceros;Species.Chaetoceros
A26	c_Bacillariophyta	ERP020022	Kingdom.Eukaryota;Supergroup.Stramenopiles;Phylum.Ochrophyta;Class.Bacillariophyta;Subclass.Bacillariophyceae;Order.Bacillariales;Suborder.Bacillariales_X;Family.Bacillariaceae;Genus.Fragilariopsis;Species.Fragilariopsis
A28	c_Bacillariophyta	ERP020022	Kingdom.Eukaryota;Supergroup.Stramenopiles;Phylum.Ochrophyta;Class.Bacillariophyta;Subclass.Bacillariophyceae
A29	c_Bacillariophyta	ERP020022	Kingdom.Eukaryota;Supergroup.Stramenopiles;Phylum.Ochrophyta;Class.Bacillariophyta;Subclass.Bacillariophyta_X
A31	c_Bacillariophyta	ERP020022	Kingdom.Eukaryota;Supergroup.Stramenopiles;Phylum.Ochrophyta;Class.Bacillariophyta
A32	c_Bacillariophyta	ERP020022	Kingdom.Eukaryota;Supergroup.Stramenopiles;Phylum.Ochrophyta;Class.Bacillariophyta;Subclass.Bacillariophyta_X;Order.Chaetocerotales;Suborder.Chaetocerotales_X;Family.Chaetocerotaceae;Genus.Chaetoceros;Species.Chaetoceros
A33	c_Bacillariophyta	ERP020022	Kingdom.Eukaryota;Supergroup.Stramenopiles;Phylum.Ochrophyta;Class.Bacillariophyta
A34	c_Bacillariophyta	ERP020022	Kingdom.Eukaryota;Supergroup.Stramenopiles;Phylum.Ochrophyta;Class.Bacillariophyta;Subclass.Bacillariophyta_X
A37	c_Bacillariophyta	ERP020022	Kingdom.Eukaryota;Supergroup.Stramenopiles;Phylum.Ochrophyta;Class.Bacillariophyta;Subclass.Bacillariophyta_X
A38	c_Bacillariophyta	ERP020022	Kingdom.Eukaryota;Supergroup.Stramenopiles;Phylum.Ochrophyta;Class.Bacillariophyta
A40	c_Bacillariophyta	ERP020022	Kingdom.Eukaryota;Supergroup.Stramenopiles;Phylum.Ochrophyta;Class.Bacillariophyta
A41	c_Bacillariophyta	ERP020022	Kingdom.Eukaryota;Supergroup.Stramenopiles;Phylum.Ochrophyta;Class.Bacillariophyta;Subclass.Bacillariophyta_X
A9	c_Bolidophyceae	ERP016541	Kingdom.Eukaryota;Supergroup.Stramenopiles;Phylum.Ochrophyta;Class.Bolidophyceae;Subclass.Bolidophyceae_X;Order.Bolidomonadales;Suborder.Bolidomonadales_X;Family.Bolidomonadaceae;Genus.Bolidomonas;Species.Bolidomonas
A8	c_Cryptophyceae	ERP016541	Kingdom.Eukaryota;Supergroup.Hacrobia;Phylum.Cryptophyta;Class.Cryptophyceae;Subclass.Cryptophyceae_X;Order.Pyrenomonadales;Suborder.Pyrenomonadales_X;Family.Geminigeraceae;Genus.Teleaulax;Species.Teleaulax
A18	c_Cryptophyceae	ERP020022	Kingdom.Eukaryota;Supergroup.Hacrobia;Phylum.Cryptophyta;Class.Cryptophyceae;Subclass.Cryptophyceae_X;Order.Pyrenomonadales;Suborder.Pyrenomonadales_X
A20	c_Cryptophyceae	ERP020022	Kingdom.Eukaryota;Supergroup.Hacrobia;Phylum.Cryptophyta;Class.Cryptophyceae;Subclass.Cryptophyceae_X;Order.Pyrenomonadales;Suborder.Pyrenomonadales_X;Family.Geminigeraceae;Genus.Teleaulax;Species.Teleaulax
A39	c_Cryptophyceae	ERP020022	Kingdom.Eukaryota;Supergroup.Hacrobia;Phylum.Cryptophyta;Class.Cryptophyceae;Subclass.Cryptophyceae_X;Order.Pyrenomonadales;Suborder.Pyrenomonadales_X
A6	c_Dictyochophyceae	ERP016287	Kingdom.Eukaryota;Supergroup.Stramenopiles;Phylum.Ochrophyta;Class.Dictyochophyceae;Subclass.Dictyochophyceae_X;Order.Dictyochophyceae_XX;Suborder.Dictyochophyceae_XXX;Family.Dictyochophyceae_XXXX;Genus.Dictyochophyceae_XXXXX;Species.Dictyochophyceae_XXXXX
A35	c_Dictyochophyceae	ERP020022	Kingdom.Eukaryota;Supergroup.Stramenopiles;Phylum.Ochrophyta;Class.Dictyochophyceae;Subclass.Dictyochophyceae_X;Order.Dictyochophyceae_XX;Suborder.Dictyochophyceae_XXX;Family.Dictyochophyceae_XXXX;Genus.Helicopedinella;Species.Helicopedinella
A36	c_Pelagophyceae	ERP020022	Kingdom.Eukaryota;Supergroup.Stramenopiles;Phylum.Ochrophyta;Class.Pelagophyceae;Subclass.Pelagophyceae_X;Order.Pelagomonadales;Suborder.Pelagomonadales_X;Family.Pelagomonadaceae;Genus.Pelagomonadaceae_X;Species.Pelagomonadaceae_X
A12	c_Prasinophyceae	ERP020022	Kingdom.Eukaryota;Supergroup.Archaeplastida;Phylum.Chlorophyta;Class.Prasinophyceae;Subclass.Prasinophyceae_X;Order.Pyramimonadales;Suborder.Pyramimonadales_X;Family.Pyramimonadaceae;Genus.Pyramimonas;Species.Pyramimonas
A3	c_Prymnesiophyceae	ERP016287	Kingdom.Eukaryota;Supergroup.Hacrobia;Phylum.Haptophyta;Class.Prymnesiophyceae;Subclass.Prymnesiophyceae_X;Order.Prymnesiales;Suborder.Prymnesiales_X;Family.Prymnesiaceae;Genus.Haptolina;Species.Haptolina
A4	c_Prymnesiophyceae	ERP016287	Kingdom.Eukaryota;Supergroup.Hacrobia;Phylum.Haptophyta;Class.Prymnesiophyceae;Subclass.Prymnesiophyceae_X;Order.Prymnesiales;Suborder.Prymnesiales_X;Family.Chrysochromulinaceae;Genus.Chrysochromulina;Species.Chrysochromulina
A5	c_Prymnesiophyceae	ERP016287	Kingdom.Eukaryota;Supergroup.Hacrobia;Phylum.Haptophyta;Class.Prymnesiophyceae;Subclass.Prymnesiophyceae_X;Order.Prymnesiales;Suborder.Prymnesiales_X;Family.Prymnesiaceae
A10	c_Prymnesiophyceae	ERP016541	Kingdom.Eukaryota;Supergroup.Hacrobia;Phylum.Haptophyta;Class.Prymnesiophyceae;Subclass.Prymnesiophyceae_X;Order.Isochrysidales;Suborder.Isochrysidales_X
A11	c_Prymnesiophyceae	ERP016541	Kingdom.Eukaryota;Supergroup.Hacrobia;Phylum.Haptophyta;Class.Prymnesiophyceae;Subclass.Prymnesiophyceae_X;Order.Prymnesiales;Suborder.Prymnesiales_X;Family.Chrysochromulinaceae;Genus.Chrysochromulina;Species.Chrysochromulina
A13	c_Prymnesiophyceae	ERP020022	Kingdom.Eukaryota;Supergroup.Hacrobia;Phylum.Haptophyta;Class.Prymnesiophyceae;Subclass.Prymnesiophyceae_X;Order.Isochrysidales;Suborder.Isochrysidales_X;Family.Isochrysidaceae;Genus.Chrysotila;Species.Chrysotila
A14	c_Prymnesiophyceae	ERP020022	Kingdom.Eukaryota;Supergroup.Hacrobia;Phylum.Haptophyta;Class.Prymnesiophyceae;Subclass.Prymnesiophyceae_X
A16	c_Prymnesiophyceae	ERP020022	Kingdom.Eukaryota;Supergroup.Hacrobia;Phylum.Haptophyta;Class.Prymnesiophyceae;Subclass.Prymnesiophyceae_X;Order.Isochrysidales;Suborder.Isochrysidales_X;Family.Isochrysidaceae;Genus.Tisochrysis;Species.Tisochrysis
A21	c_Prymnesiophyceae	ERP020022	Kingdom.Eukaryota;Supergroup.Hacrobia;Phylum.Haptophyta;Class.Prymnesiophyceae;Subclass.Prymnesiophyceae_X;Order.Phaeocystales;Suborder.Phaeocystales_X;Family.Phaeocystaceae;Genus.Phaeocystis;Species.Phaeocystis
A27	c_Prymnesiophyceae	ERP020022	Kingdom.Eukaryota;Supergroup.Hacrobia;Phylum.Haptophyta;Class.Prymnesiophyceae;Subclass.Prymnesiophyceae_X;Order.Isochrysidales;Suborder.Isochrysidales_X;Family.Isochrysidaceae;Genus.Tisochrysis;Species.Tisochrysis
A30	c_Prymnesiophyceae	ERP020022	Kingdom.Eukaryota;Supergroup.Hacrobia;Phylum.Haptophyta;Class.Prymnesiophyceae;Subclass.Prymnesiophyceae_X;Order.Prymnesiales;Suborder.Prymnesiales_X;Family.Prymnesiaceae

### Sheet: annotations-bacteria
id	taxonomic identification in the heatmap	PROJECT_acession	Full taxonomic identification (SILVA)
B23	c_Alphaproteobacteria	ERP016287	D_0__Bacteria;D_1__Proteobacteria;D_2__Alphaproteobacteria;D_3__uncultured;D_4__unidentified marine bacterioplankton;D_5__unidentified marine bacterioplankton
B44	c_Bacteroidia	ERP020022	D_0__Bacteria;D_1__Bacteroidetes;D_2__Bacteroidia;__;__;__
B63	c_Deltaproteobacteria	ERP020022	D_0__Bacteria;D_1__Proteobacteria;D_2__Deltaproteobacteria;__;__;__
B6	c_gammaproteobacterium	ERP021691	D_1__Proteobacteria;D_2__Gammaproteobacteria;D_3__Run-SP154;D_4__uncultured gamma proteobacterium;D_5__uncultured gamma proteobacterium
B54	c_OM190	ERP020022	D_0__Bacteria;D_1__Planctomycetes;D_2__OM190;__;__;__
B55	c_OM190	ERP020022	D_0__Bacteria;D_1__Planctomycetes;D_2__OM190;D_3__hydrothermal vent metagenome;D_4__hydrothermal vent metagenome;D_5__hydrothermal vent metagenome
B56	c_OM190	ERP020022	D_0__Bacteria;D_1__Planctomycetes;D_2__OM190;D_3__uncultured marine bacterium;D_4__uncultured marine bacterium;D_5__uncultured marine bacterium
B8	o_Actinomarinales,f_Actinomarinaceae,g_Candidatus Actinomarina	ERP016287	D_0__Bacteria;D_1__Actinobacteria;D_2__Acidimicrobiia;D_3__Actinomarinales;D_4__Actinomarinaceae;D_5__Candidatus Actinomarina
B71	o_Alteromonadales,f_Moritellaceae,g_Moritella	ERP020022	D_0__Bacteria;D_1__Proteobacteria;D_2__Gammaproteobacteria;D_3__Alteromonadales;D_4__Moritellaceae;D_5__Moritella
B64	o_Bdellovibrionales,f_Bdellovibrionaceae,g_OM27 clade	ERP020022	D_0__Bacteria;D_1__Proteobacteria;D_2__Deltaproteobacteria;D_3__Bdellovibrionales;D_4__Bdellovibrionaceae;D_5__OM27 clade
B25	o_Betaproteobacteriales,f_Burkholderiaceae	ERP016287	D_0__Bacteria;D_1__Proteobacteria;D_2__Gammaproteobacteria;D_3__Betaproteobacteriales;D_4__Burkholderiaceae;D_5__MWH-UniP1 aquatic group
B1	o_Caldilineales,f_Caldilineaceae	ERP021691	D_1__Chloroflexi;D_2__Anaerolineae;D_3__Caldilineales;D_4__Caldilineaceae;D_5__uncultured bacterium
B72	o_Cellvibrionales,f_Halieaceae	ERP020022	D_0__Bacteria;D_1__Proteobacteria;D_2__Gammaproteobacteria;D_3__Cellvibrionales;D_4__Halieaceae;__
B26	o_Cellvibrionales,f_Halieaceae,g_OM60(NOR5) clade	ERP016287	D_0__Bacteria;D_1__Proteobacteria;D_2__Gammaproteobacteria;D_3__Cellvibrionales;D_4__Halieaceae;D_5__OM60(NOR5) clade
B73	o_Cellvibrionales,f_Halieaceae,g_OM60(NOR5) clade	ERP020022	D_0__Bacteria;D_1__Proteobacteria;D_2__Gammaproteobacteria;D_3__Cellvibrionales;D_4__Halieaceae;D_5__OM60(NOR5) clade
B46	o_Chitinophagales,f_Saprospiraceae	ERP020022	D_0__Bacteria;D_1__Bacteroidetes;D_2__Bacteroidia;D_3__Chitinophagales;D_4__Saprospiraceae;D_5__uncultured
B45	o_Chitinophagales,f_Saprospiraceae,g_Aureispira	ERP020022	D_0__Bacteria;D_1__Bacteroidetes;D_2__Bacteroidia;D_3__Chitinophagales;D_4__Saprospiraceae;D_5__Aureispira
B43	o_Corynebacteriales,f_Corynebacteriaceae,g_Corynebacterium 1	ERP020022	D_0__Bacteria;D_1__Actinobacteria;D_2__Actinobacteria;D_3__Corynebacteriales;D_4__Corynebacteriaceae;D_5__Corynebacterium 1
B47	o_Cytophagales	ERP020022	D_0__Bacteria;D_1__Bacteroidetes;D_2__Bacteroidia;D_3__Cytophagales;__;__
B35	o_Ectothiorhodospirales,f_Ectothiorhodospiraceae	ERP016287	D_0__Bacteria;D_1__Proteobacteria;D_2__Gammaproteobacteria;D_3__Ectothiorhodospirales;D_4__Ectothiorhodospiraceae;D_5__uncultured
B48	o_Flavobacteriales	ERP020022	D_0__Bacteria;D_1__Bacteroidetes;D_2__Bacteroidia;D_3__Flavobacteriales;__;__
B49	o_Flavobacteriales,f_Crocinitomicaceae,g_Fluviicola	ERP020022	D_0__Bacteria;D_1__Bacteroidetes;D_2__Bacteroidia;D_3__Flavobacteriales;D_4__Crocinitomicaceae;D_5__Fluviicola
B50	o_Flavobacteriales,f_Cryomorphaceae	ERP020022	D_0__Bacteria;D_1__Bacteroidetes;D_2__Bacteroidia;D_3__Flavobacteriales;D_4__Cryomorphaceae;D_5__uncultured
B38	o_Flavobacteriales,f_Flavobacteriaceae,g_Formosa	ERP016541	D_0__Bacteria;D_1__Bacteroidetes;D_2__Bacteroidia;D_3__Flavobacteriales;D_4__Flavobacteriaceae;D_5__uncultured
B39	o_Flavobacteriales,f_Flavobacteriaceae,g_Formosa	ERP016541	D_0__Bacteria;D_1__Bacteroidetes;D_2__Bacteroidia;D_3__Flavobacteriales;D_4__Flavobacteriaceae;D_5__Formosa
B32	o_Flavobacteriales,f_Flavobacteriaceae,g_NS2b marine group	ERP016287	D_0__Bacteria;D_1__Bacteroidetes;D_2__Bacteroidia;D_3__Flavobacteriales;D_4__Flavobacteriaceae;D_5__NS2b marine group
B33	o_Flavobacteriales,f_Flavobacteriaceae,g_NS4 marine group	ERP016287	D_0__Bacteria;D_1__Bacteroidetes;D_2__Bacteroidia;D_3__Flavobacteriales;D_4__Flavobacteriaceae;D_5__NS4 marine group
B51	o_Flavobacteriales,f_NS7 marine group	ERP020022	D_0__Bacteria;D_1__Bacteroidetes;D_2__Bacteroidia;D_3__Flavobacteriales;D_4__NS7 marine group;D_5__uncultured bacterium
B52	o_Flavobacteriales,f_NS9 marine group,g_uncultured Bacteroidetes/Chlorobi group bacterium	ERP020022	D_0__Bacteria;D_1__Bacteroidetes;D_2__Bacteroidia;D_3__Flavobacteriales;D_4__NS9 marine group;D_5__uncultured Bacteroidetes/Chlorobi group bacterium
B41	o_Flavobacteriales,f_Weeksellaceae	ERP016541	D_0__Bacteria;D_1__Bacteroidetes;D_2__Bacteroidia;D_3__Flavobacteriales;D_4__Weeksellaceae;__
B27	o_KI89A clade	ERP016287	D_0__Bacteria;D_1__Proteobacteria;D_2__Gammaproteobacteria;D_3__KI89A clade;D_4__uncultured marine bacterium;D_5__uncultured marine bacterium
B2	o_Lactobacillales	ERP021691	D_1__Firmicutes;D_2__Bacilli;D_3__Lactobacillales;__;__
B3	o_Lactobacillales,f_Carnobacteriaceae,g_Trichococcus	ERP021691	D_1__Firmicutes;D_2__Bacilli;D_3__Lactobacillales;D_4__Carnobacteriaceae;D_5__Trichococcus
B53	o_Lactobacillales,f_Streptococcaceae,g_Streptococcus	ERP020022	D_0__Bacteria;D_1__Firmicutes;D_2__Bacilli;D_3__Lactobacillales;D_4__Streptococcaceae;D_5__Streptococcus
B65	o_Myxococcales,f_Blfdi19	ERP020022	D_0__Bacteria;D_1__Proteobacteria;D_2__Deltaproteobacteria;D_3__Myxococcales;D_4__Blfdi19;D_5__uncultured marine bacterium
B37	o_NB1-j	ERP016541	D_0__Bacteria;D_1__Proteobacteria;D_2__Deltaproteobacteria;D_3__NB1-j;D_4__uncultured prokaryote;D_5__uncultured prokaryote
B66	o_NB1-j	ERP020022	D_0__Bacteria;D_1__Proteobacteria;D_2__Deltaproteobacteria;D_3__NB1-j;__;__
B67	o_NB1-j	ERP020022	D_0__Bacteria;D_1__Proteobacteria;D_2__Deltaproteobacteria;D_3__NB1-j;D_4__hydrothermal vent metagenome;D_5__hydrothermal vent metagenome
B68	o_NB1-j	ERP020022	D_0__Bacteria;D_1__Proteobacteria;D_2__Deltaproteobacteria;D_3__NB1-j;D_4__uncultured organism;D_5__uncultured organism
B69	o_NB1-j	ERP020022	D_0__Bacteria;D_1__Proteobacteria;D_2__Deltaproteobacteria;D_3__NB1-j;D_4__uncultured prokaryote;D_5__uncultured prokaryote
B74	o_OM182 clade	ERP020022	D_0__Bacteria;D_1__Proteobacteria;D_2__Gammaproteobacteria;D_3__OM182 clade;D_4__seawater metagenome;D_5__seawater metagenome
B31	o_Opitutales,f_Puniceicoccaceae,g_Lentimonas	ERP016287	D_0__Bacteria;D_1__Verrucomicrobia;D_2__Verrucomicrobiae;D_3__Opitutales;D_4__Puniceicoccaceae;D_5__Lentimonas
B75	o_Opitutales,f_Puniceicoccaceae,g_Lentimonas	ERP020022	D_0__Bacteria;D_1__Verrucomicrobia;D_2__Verrucomicrobiae;D_3__Opitutales;D_4__Puniceicoccaceae;D_5__Lentimonas
B76	o_Opitutales,f_Puniceicoccaceae,g_Verruc-01	ERP020022	D_0__Bacteria;D_1__Verrucomicrobia;D_2__Verrucomicrobiae;D_3__Opitutales;D_4__Puniceicoccaceae;D_5__Verruc-01
B70	o_PB19	ERP020022	D_0__Bacteria;D_1__Proteobacteria;D_2__Deltaproteobacteria;D_3__PB19;D_4__uncultured marine bacterium;D_5__uncultured marine bacterium
B57	o_Phycisphaerales,f_Phycisphaeraceae,g_CL500-3	ERP020022	D_0__Bacteria;D_1__Planctomycetes;D_2__Phycisphaerae;D_3__Phycisphaerales;D_4__Phycisphaeraceae;D_5__CL500-3
B58	o_Phycisphaerales,f_Phycisphaeraceae,g_JL-ETNP-F27	ERP020022	D_0__Bacteria;D_1__Planctomycetes;D_2__Phycisphaerae;D_3__Phycisphaerales;D_4__Phycisphaeraceae;D_5__JL-ETNP-F27
B59	o_Pirellulales,f_Pirellulaceae,g_Rubripirellula	ERP020022	D_0__Bacteria;D_1__Planctomycetes;D_2__Planctomycetacia;D_3__Pirellulales;D_4__Pirellulaceae;D_5__Rubripirellula
B60	o_Planctomycetales,f_Rubinisphaeraceae	ERP020022	D_0__Bacteria;D_1__Planctomycetes;D_2__Planctomycetacia;D_3__Planctomycetales;D_4__Rubinisphaeraceae;__
B61	o_Planctomycetales,f_Rubinisphaeraceae	ERP020022	D_0__Bacteria;D_1__Planctomycetes;D_2__Planctomycetacia;D_3__Planctomycetales;D_4__Rubinisphaeraceae;D_5__uncultured
B14	o_Puniceispirillales,f_SAR116 clade	ERP016287	D_0__Bacteria;D_1__Proteobacteria;D_2__Alphaproteobacteria;D_3__Puniceispirillales;D_4__SAR116 clade;D_5__marine metagenome
B15	o_Puniceispirillales,f_SAR116 clade	ERP016287	D_0__Bacteria;D_1__Proteobacteria;D_2__Alphaproteobacteria;D_3__Puniceispirillales;D_4__SAR116 clade;D_5__uncultured bacterium
B16	o_Puniceispirillales,f_SAR116 clade	ERP016287	D_0__Bacteria;D_1__Proteobacteria;D_2__Alphaproteobacteria;D_3__Puniceispirillales;D_4__SAR116 clade;__
B62	o_Rhizobiales,f_Hyphomicrobiaceae,g_Filomicrobium	ERP020022	D_0__Bacteria;D_1__Proteobacteria;D_2__Alphaproteobacteria;D_3__Rhizobiales;D_4__Hyphomicrobiaceae;D_5__Filomicrobium
B4	o_Rhizobiales,f_Rhizobiaceae,g_Hoeflea	ERP021691	D_1__Proteobacteria;D_2__Alphaproteobacteria;D_3__Rhizobiales;D_4__Rhizobiaceae;D_5__Hoeflea
B17	o_Rhodobacterales,f_Rhodobacteraceae	ERP016287	D_0__Bacteria;D_1__Proteobacteria;D_2__Alphaproteobacteria;D_3__Rhodobacterales;D_4__Rhodobacteraceae;D_5__uncultured
B5	o_Rhodobacterales,f_Rhodobacteraceae,g_Pseudorhodobacter	ERP021691	D_1__Proteobacteria;D_2__Alphaproteobacteria;D_3__Rhodobacterales;D_4__Rhodobacteraceae;D_5__Pseudorhodobacter
B18	o_Rhodospirillales,f_AEGEAN-169 marine group	ERP016287	D_0__Bacteria;D_1__Proteobacteria;D_2__Alphaproteobacteria;D_3__Rhodospirillales;D_4__AEGEAN-169 marine group;D_5__unidentified marine bacterioplankton
B19	o_Rickettsiales,f_S25-593	ERP016287	D_0__Bacteria;D_1__Proteobacteria;D_2__Alphaproteobacteria;D_3__Rickettsiales;D_4__S25-593;__
B21	o_SAR11 clade,f_SAR11 clade	ERP016287	D_0__Bacteria;D_1__Proteobacteria;D_2__Alphaproteobacteria;D_3__SAR11 clade;D_4__Clade IV;D_5__uncultured bacterium
B20	o_SAR11 clade,f_SAR11 clade,g_Clade Ia	ERP016287	D_0__Bacteria;D_1__Proteobacteria;D_2__Alphaproteobacteria;D_3__SAR11 clade;D_4__Clade I;D_5__Clade Ia
B9	o_SAR202 clade	ERP016287	D_0__Bacteria;D_1__Chloroflexi;D_2__Dehalococcoidia;D_3__SAR202 clade;D_4__metagenome;D_5__metagenome
B24	o_SAR324 clade(Marine group B),f_SAR324 clade(Marine group B)	ERP016287	D_0__Bacteria;D_1__Proteobacteria;D_2__Deltaproteobacteria;D_3__SAR324 clade(Marine group B);D_4__SAR324 cluster bacterium JCVI-SC AAA005;D_5__SAR324 cluster bacterium JCVI-SC AAA005
B29	o_SAR86 clade	ERP016287	D_0__Bacteria;D_1__Proteobacteria;D_2__Gammaproteobacteria;D_3__SAR86 clade;D_4__marine metagenome;D_5__marine metagenome
B30	o_SAR86 clade	ERP016287	D_0__Bacteria;D_1__Proteobacteria;D_2__Gammaproteobacteria;D_3__SAR86 clade;D_4__uncultured bacterium;D_5__uncultured bacterium
B28	o_SAR86 clade,f_Rhodobacteraceae bacterium REDSEA-S29_B10	ERP016287	D_0__Bacteria;D_1__Proteobacteria;D_2__Gammaproteobacteria;D_3__SAR86 clade;D_4__Rhodobacteraceae bacterium REDSEA-S29_B10;D_5__Rhodobacteraceae bacterium REDSEA-S29_B10
B10	o_Synechococcales,f_Cyanobiaceae,g_Prochlorococcus MIT9313	ERP016287	D_0__Bacteria;D_1__Cyanobacteria;D_2__Oxyphotobacteria;D_3__Synechococcales;D_4__Cyanobiaceae;D_5__Prochlorococcus MIT9313
B11	o_Synechococcales,f_Cyanobiaceae,g_Synechococcus CC9902	ERP016287	D_0__Bacteria;D_1__Cyanobacteria;D_2__Oxyphotobacteria;D_3__Synechococcales;D_4__Cyanobiaceae;D_5__Synechococcus CC9902
B22	o_Thalassobaculales,f_Nisaeaceae,g_OM75 clade	ERP016287	D_0__Bacteria;D_1__Proteobacteria;D_2__Alphaproteobacteria;D_3__Thalassobaculales;D_4__Nisaeaceae;D_5__OM75 clade
B36	o_Thiotrichales,f_Thiotrichaceae	ERP016287	D_0__Bacteria;D_1__Proteobacteria;D_2__Gammaproteobacteria;D_3__Thiotrichales;D_4__Thiotrichaceae;D_5__uncultured
B7	o_Thiotrichales,f_Thiotrichaceae,g_Cocleimonas	ERP021691	D_1__Proteobacteria;D_2__Gammaproteobacteria;D_3__Thiotrichales;D_4__Thiotrichaceae;D_5__Cocleimonas
B40	o_Verrucomicrobiales,f_Rubritaleaceae,g_Roseibacillus	ERP016541	D_0__Bacteria;D_1__Verrucomicrobia;D_2__Verrucomicrobiae;D_3__Verrucomicrobiales;D_4__Rubritaleaceae;D_5__Roseibacillus
B77	o_Verrucomicrobiales,f_Rubritaleaceae,g_Roseibacillus	ERP020022	D_0__Bacteria;D_1__Verrucomicrobia;D_2__Verrucomicrobiae;D_3__Verrucomicrobiales;D_4__Rubritaleaceae;D_5__Roseibacillus
B12	p_Marinimicrobia (SAR406 clade)	ERP016287	D_0__Bacteria;D_1__Marinimicrobia (SAR406 clade);D_2__Marinimicrobia bacterium JGI 0000113-D11;D_3__Marinimicrobia bacterium JGI 0000113-D11;D_4__Marinimicrobia bacterium JGI 0000113-D11;D_5__Marinimicrobia bacterium JGI 0000113-D11
B13	p_Marinimicrobia (SAR406 clade)	ERP016287	D_0__Bacteria;D_1__Marinimicrobia (SAR406 clade);D_2__marine metagenome;D_3__marine metagenome;D_4__marine metagenome;D_5__marine metagenome
B34	p_Marinimicrobia (SAR406 clade)	ERP016287	D_0__Bacteria;D_1__Marinimicrobia (SAR406 clade);D_2__Marinimicrobia bacterium SCGC AAA160-I06;D_3__Marinimicrobia bacterium SCGC AAA160-I06;D_4__Marinimicrobia bacterium SCGC AAA160-I06;D_5__Marinimicrobia bacterium SCGC AAA160-I06
